# Dorsoventral comparison of intraspecific polymorphisms in the butterfly wing pattern using a convolutional neural network

**DOI:** 10.1101/2024.08.01.606114

**Authors:** Kai Amino, Tsubasa Hirakasa, Masaya Yago, Takashi Matsuo

**Author notes:** Corresponding author: Kai Amino, Furocho 1, Nagoya, Aichi 464-8603, Japan.

## Abstract

Butterfly wing patterns exhibit notable differences between the dorsal and ventral surfaces, and morphological analyses of them have provided insights into the ecological and behavioural characteristics of wing colour patterns. Conventional methods for dorsoventral comparisons are constrained by the need for homologous patches or shared features between two surfaces, limiting their applicability across species. We used a convolutional neural network (CNN)-based analysis, which can compare images of the dorsal and ventral surfaces without focusing on homologous patches or features, to detect dorsoventral bias in intraspecific polymorphisms such as sexual dimorphism (SD) and female-limited mimetic polymorphism (FMP). Using specimen images of 29 butterfly species from the Yaeyama Islands, Japan, we first showed that the level of SD calculated by CNN-based analysis corresponded well with traditional assessments of SD, demonstrating the validity of the method. Dorsoventral biases were widely detected, particularly in SD, which tended to bias dorsally. This supports the conventional hypothesis that sexual selection acts more strongly on the dorsal surface. In contrast, the FMP analysis showed no significant bias. Our findings highlight CNN-based analysis as a versatile technique for dorsoventral comparisons, suggesting that broader species sampling could reveal general patterns of selection acting differentially on the two surfaces.
