## Supplementary table 1 for "Dorsoventral comparison of intraspecific polymorphisms in the butterfly wing pattern using a convolutional neural network"

### Sheet: Table S1
Supplementary table 1. The information of the butterfly species we used in this study.
Species ID in figure 1a/1b	Famity	Species	Involvement of mimicry in the intraspecific polymorphisms	Sample size		Number of pairs we calculated the similarity
Sexual dimorphism (SD)				Female	Male
1	Papilionidae	Atrophaneura alcinous	FALSE	5	5	25
2	Papilionidae	Pachliopta aristolochiae	FALSE	5	5	25
3	Papilionidae	Graphium sarpedon	FALSE	5	5	25
4	Papilionidae	Graphium doson	FALSE	5	5	25
5	Papilionidae	Papilio xuthus	FALSE	4	5	20
6	Papilionidae	Papilio memnona	FALSE	4	5	20
7	Papilionidae	Papilio polytesa	FALSE	5	5	25
8	Papilionidae	Papilio protenor	FALSE	5	5	25
9	Papilionidae	Papilio bianor	FALSE	5	5	25
10	Nymphalidae	Vanessa cardui	FALSE	4	5	20
11	Nymphalidae	Vanessa indica	FALSE	5	5	25
12	Nymphalidae	Kaniska canace	FALSE	3	5	15
13	Nymphalidae	Junonia almana	FALSE	5	5	25
14	Nymphalidae	Junonia orithya	FALSE	5	5	25
15	Nymphalidae	Kalima inachus	FALSE	5	5	25
16	Nymphalidae	Hypolimnas misippus	TRUEb	5	5	25
17	Nymphalidae	Cyrestis thyodamas	FALSE	5	4	20
18	Nymphalidae	Argyreus hyperbius	TRUEc	5	5	25
19	Nymphalidae	Cupha erymanthis	FALSE	5	4	20
20	Nymphalidae	Dichorragia nesimachus	FALSE	5	5	25
21	Nymphalidae	Athyma selenophora	FALSE	5	4	20
22	Nymphalidae	Athyma perius	FALSE	5	4	20
23	Nymphalidae	Neptis hylas	FALSE	4	5	20
24	Nymphalidae	Idea leuconoe	FALSE	5	3	15
25	Nymphalidae	Ideopsis similis	FALSE	5	5	25
26	Nymphalidae	Parantica niphonica	FALSE	5	5	25
27	Nymphalidae	Danaus chrysippus	FALSE	4	5	20
28	Nymphalidae	Danaus genutia	FALSE	5	4	20
29	Nymphalidae	Euploea mulciber	TRUEd	5	5	25
Female-limited mimetic polymorphism (FMP)				Non-mimetic	Mimetic
1	Papilionidae	Papilio memnona	TRUE	5	5	25
2	Papilionidae	Papilio polytesa	TRUE	5	5	25
a: Because P. memnon and P. polytes show FMP [25, 26], we used males and non-mimetic females to calculate SD, whereas we used non-mimetic and mimetic females to calculate FMP.
b: Only the female is a Batesian mimic of D. chrysippus [27].
c: Only the female is a Müllerian mimic of D. chrysippus [28].
d: Male is a Müllerian mimic of Euploea butterflies, whereas female is a Mullerian mimic of other danaines [29], such as Tirumala buterflies [30].
